# Cell-type specific effects of genetic variation on chromatin accessibility during human neuronal differentiation

**DOI:** 10.1101/2020.01.13.904862

**Authors:** Dan Liang, Angela L. Elwell, Nil Aygün, Michael J. Lafferty, Oleh Krupa, Kerry E. Cheek, Kenan P. Courtney, Marianna Yusupova, Melanie E. Garrett, Allison Ashley-Koch, Gregory E. Crawford, Michael I. Love, Luis de la Torre-Ubieta, Daniel H. Geschwind, Jason L. Stein

## Abstract

Common genetic risk for neuropsychiatric disorders is enriched in regulatory elements active during cortical neurogenesis. However, the mechanisms mediating the effects of genetic variants on gene regulation are poorly understood. To determine the functional impact of common genetic variation on the non-coding genome longitudinally during human cortical development, we performed a chromatin accessibility quantitative trait loci (caQTL) analysis in neural progenitor cells and their differentiated neuronal progeny from 92 donors. We identified 8,111 caQTLs in progenitors and 3,676 caQTLs in neurons, with highly temporal, cell-type specific effects. A subset (∼20%) of caQTLs were also associated with changes in gene expression. Motif-disrupting alleles of transcriptional activators generally led to decreases in chromatin accessibility, whereas motif-disrupting alleles of repressors led to increases in chromatin accessibility. By integrating cell-type specific caQTLs and brain-relevant genome-wide association data, we were able to fine-map loci and identify regulatory mechanisms underlying non-coding neuropsychiatric disorder risk variants.

**Highlights:**

- Genetic variation alters chromatin architecture during human cortical development
- Genetic effects on chromatin accessibility are highly cell-type specific
- Alleles disrupting TF motifs generally decrease accessibility, except for repressors
- caQTLs facilitate fine-mapping and inference of regulatory mechanisms of GWAS loci
