## Supplemental table 7 for "Cell-type specific effects of genetic variation on chromatin accessibility during human neuronal differentiation"

### Sheet: Sheet1
rsid	caSNP	CellType	GWAS Trait	caPeak(hg38)	Closest Gene locus	Effect Allele	Non Effect Allele	GWAS Index SNP	caQTL InitialBeta	caQTL InitialP	caQTL condBeta	caQTL condP	AffectedTFs
rs28746851	chr6:32666729:C:T	Neuron	Alzheimer's Disease	6_32666521_32666780	HLA−DQB1	C	T	rs9275152	0.548821	1.23355e-05	0.490293	0.0175249	HNRNPA1
rs1237999	chr11:86103988:G:A	Neuron	Alzheimer's Disease	11_86103931_86104120	PICALM	A	G	rs3851179	-0.845367	4.50375e-15	-0.647802	5.48975e-05	FOSL2, JDP2, NFE2, JUNB, BATF::JUN, FOS, JUND, JUN, BACH2, BATF, FOSB::JUNB, FOSL2::JUND, FOS::JUN, FOSL1::JUN, NR2E1, FOSL1, SMARCC1, MAF::NFE2, BACH1, SMRC1, ATF3, NFE2::MAF,FOS::JUNB, AP1, FOSB, FOS::JUND, FOSL2::JUNB, FOSL2::JUN
rs636317	chr11:60251677:C:T	Progenitor	Alzheimer's Disease	11_60251621_60251680	MS4A4E	T	C	rs1582763	-0.371095	2.87506e-06	-0.42876	0.017542	MLXIPL, CTCFL, NDF1, RAD21, OLIG2, TCF3, CTCF, TAL1, TFAP4, SMC3, NEUROD1, MLXPL, ATOH1, YY2, ASCL1, TCF12, TFE2
rs174592	chr11:61851136:A:G	Progenitor	Bipolar Disorder	11_61850821_61851400	FADS2	G	A	rs174592	0.322257	6.33126e-07	-2	1	IRF9, SPIB, FOXO1, STAT1, FOXP1, STAT1::STAT2, IRF8, SPIC, ETV6, STAT2, BC11A, IRF4, STAT2::STAT1, ZNF435, IRF1, SPI1
rs9388486	chr6:126340008:T:C	Neuron	Educational Attainment	6_126339381_126341110	CENPW	C	T	rs9388490	-0.171652	7.21668e-07	-6	1	BATF3, ATF7, FOSL1::JUN(var.2), FOSL2::JUND(var.2), FOSB::JUN, JUND, JUN::JUNB(var.2), XBP1, CREM, CREB1, JDP2, ATF2, CREB3, TFCP2L1, CREB5, ATF1, JDP2(var.2), FOSL2::JUN(var.2), FOSL2::JUNB(var.2), JUNB(var.2), JUN, FOXN1, FOS::JUN(var.2)
rs9353486	chr6:87398767:G:C	Neuron	Educational Attainment	6_87398681_87398890	CFAP206	C	G	rs12663865	0.830337	8.36048e-11	1.34836	0.000150196	RARG
rs60992538	chr13:98592242:G:T	Neuron	Educational Attainment	13_98592061_98592320	STK24−AS1	G	T	rs61971227	0.281029	3.29741e-06	0.240704	0.0941525	ATF7, JDP2, ATF1, FOSL1::JUND(var.2), JUN::JUNB(var.2), JDP2(var.2), FOSL1, CREB5, FOS::JUN(var.2), FOSB::JUNB(var.2)
rs7728674	chr5:120762024:G:C	Neuron	Educational Attainment	5_120762001_120762380	AC114284.1	G	C	rs1584469	0.301926	1.42476e-05	0.375744	0.000226368	SOX18, SOX15, SRY, SOX2, PO3F1, SOX14, SOX21, PO5F1, PO2F3
rs72799113	chr5:152676302:G:T	Neuron	Educational Attainment	5_152676201_152676390	LINC01470	G	T	rs3890802	0.477789	9.38688e-06	10	1	SP2, ZEB1, EBF1, HMX1, TWIST1, SP1, BHE41, GPD1, EBF3, COE1, BHLHE41, TWST1
rs2973166	chr5:120988711:T:G	Neuron	Educational Attainment	5_120988641_120989120	AC008565.1	T	G	rs4131629	0.419748	1.47842e-06	0.158852	0.583071	FOXD1, FOXL1, FOXF2, FOXG1, FOXP1, FOXO6, FOXP2, FOXB1, FOXO3, FOXK1, FOXJ3, FOXQ1, FOXK2, FOXO1, FOXI1, FOXA1, SRY, FOXP3, FOXO4, FOXJ1, FOXA2
rs13109676	chr4:105186875:G:C	Neuron	Educational Attainment	4_105186731_105187110	TET2	C	G	rs1391438	0.381643	2.67123e-06	0.389121	6.56408e-05	LARP4, NFATC3, Oct-1, HNRNPA1, NFIX, HSFY2, CD59, NFAC1, NFIA, POU2F1, NFATC1, USP39
NA	chr11:95897058:TA:T	Neuron	Educational Attainment	11_95897011_95897100	MTMR2	TA	T	rs10765775	0.455657	3.63212e-07	0.961009	0.000117007	Na
rs9388486	chr6:126340008:T:C	Progenitor	Educational Attainment	6_126339381_126341110	CENPW	C	T	rs9388490	-0.171652	7.21668e-07	0.75	1	BATF3, ATF7, FOSL1::JUN(var.2), FOSL2::JUND(var.2), FOSB::JUN, JUND, JUN::JUNB(var.2), XBP1, CREM, CREB1, JDP2, ATF2, CREB3, TFCP2L1, CREB5, ATF1, JDP2(var.2), FOSL2::JUN(var.2), FOSL2::JUNB(var.2), JUNB(var.2), JUN, FOXN1, FOS::JUN(var.2)
rs4976341	chr5:137155794:T:C	Progenitor	Educational Attainment	5_137155681_137155840	SPOCK1	C	T	rs892612	0.313967	2.96424e-06	0.484525	0.00156158	SMAD1
rs4577225	chr2:188629393:A:G	Progenitor	Educational Attainment	2_188629281_188630590	AC092598.1	A	G	rs66641143	-0.392066	1.92533e-06	-0.226772	0.68165	EBF1, TFAP2C, EBF3, COE1, SOX10, ZNF524, SOX8, AP2A, SOX9, AP2C
rs10153871	chr2:188629597:G:T	Progenitor	Educational Attainment	2_188629281_188630590	AC092598.1	G	T	rs66641143	-0.406671	4.36303e-06	-0.17571	0.248026	KLF12
rs35332031	chr2:198499892:C:T	Progenitor	Educational Attainment	2_198499181_198500050	PLCL1	C	T	rs13008687	-0.390188	6.89506e-07	-0.455082	0.000124353	HXA11
rs7242967	chr18:52897678:T:G	Progenitor	Educational Attainment	18_52897611_52899050	DCC	T	G	rs11663596	0.391424	3.95673e-08	0.299987	0.00620543	ZNF830, BATF, RFX4, SOX8, NR2F1, ZNF24, TRMT1, HOXC8, EDN1, HBP1, NR1D1, HXC8, SOX9, SOX10, MEX3C
rs7244124	chr18:52898340:T:C	Progenitor	Educational Attainment	18_52897611_52899050	DCC	T	C	rs11663596	0.391424	3.95673e-08	0.299987	0.00620543	Na
rs9957129	chr18:52898697:C:T	Progenitor	Educational Attainment	18_52897611_52899050	DCC	C	T	rs11663596	0.391424	3.95673e-08	0.299987	0.00620543	SSX2, RXRA, NR2F6, RFX4, HXC6, TRMT1, SPIB, RXRB, RXRG, PPARG::RXRA, RBM42, ZNF830, GLYCTK, SPI1
rs744086	chr8:141682188:C:T	Progenitor	Educational Attainment	8_141681881_141682400		C	T	rs7018035	0.485279	1.12269e-07	0.987384	0.0250214	NR0B1
rs13109676	chr4:105186875:G:C	Progenitor	Educational Attainment	4_105186731_105187110	TET2	C	G	rs1391438	0.45739	2.58923e-07	0.414332	3.74204e-05	LARP4, NFATC3, Oct-1, HNRNPA1, NFIX, HSFY2, CD59, NFAC1, NFIA, POU2F1, NFATC1, USP39
rs1470981	chr15:47274136:A:G	Progenitor	Educational Attainment	15_47273281_47274670	SEMA6D	G	A	rs6493265	-0.202636	9.7456e-06	-0.253606	0.000137401	NDF2
rs13109676	chr4:105186875:G:C	Neuron	IQ	4_105186731_105187110	TET2	C	G	rs55838312	0.381643	2.67123e-06	0.393845	0.0239617	LARP4, NFATC3, Oct-1, HNRNPA1, NFIX, HSFY2, CD59, NFAC1, NFIA, POU2F1, NFATC1, USP39
rs1366909	chr4:151667269:A:C	Neuron	IQ	4_151667081_151667370	FAM160A1	A	C	rs6535809	-0.376453	9.1891e-06	2	1	MEF2A, HXB7, MEF2B, MEF2C, HOXB7, HOXB8, SOX9, MEF2D, FOXM1, HXB8, PAX8, HXC6
rs3792691	chr4:151714651:A:G	Neuron	IQ	4_151714401_151714690	GATB	A	G	rs6535809	-0.403655	2.4205e-06	-0.348187	0.10454	RORA, RARA, USF1, USF2, NR2F1, PPARG, NR1D1, NEUROD1, RORA_1, RORA_2, COT1, ESR2, RARG, NR2C1, ZNF43, COT2, RORG, HXA9, RORC
NA	chr11:95897058:TA:T	Neuron	IQ	11_95897011_95897100	MTMR2	TA	T	rs2508713	0.455657	3.63212e-07	0.217373	0.571336	Na
rs4456117	chr1:59079733:C:A	Progenitor	IQ	1_59079451_59080020	LINC01358	A	C	rs1831539	0.293075	5.96407e-08	-14	1	POU6F1, POU6F2, NKX6-1, LHX2, POU4F2, PO4F2, NKX6-2, MAGOH, GTPBP6, PAX3, MYOD1, NKX62, NANOG, NR1I3, PO6F2, HOXC9
rs13109676	chr4:105186875:G:C	Progenitor	IQ	4_105186731_105187110	TET2	C	G	rs55838312	0.45739	2.58923e-07	0.341722	0.0674123	LARP4, NFATC3, Oct-1, HNRNPA1, NFIX, HSFY2, CD59, NFAC1, NFIA, POU2F1, NFATC1, USP39
rs28573378	chr4:97235718:A:G	Progenitor	IQ	4_97235311_97236100	STPG2	A	G	rs4459994	-0.363299	6.38542e-08	-0.330114	0.0276842	SRY, SOX9, SOX10, TEAD4, NR1H4, SOX7, SOX21
rs6456727	chr6:26470927:T:C	Neuron	MDD	6_26470851_26471000	BTN2A1	T	C	rs72843784	0.402846	9.91463e-06	0.411805	1.5257e-05	FOS::JUND, FOSL1::JUNB, FOSB::JUNB, JUN::JUNB, JUN, JUND, JDP2, FOS, FOSL2, JUNB, BATF, FOSL1, SOX2, FOSB, BACH1, SOX18, FOSL2::JUNB, FOSL2::JUN, BATF::JUN, NFE2, AP1, FOS::JUN, SOX15, SMARCC1, BACH2, FOSL2::JUND, FOS::JUNB, FOSL1::JUN, ATF3, SRY
rs1013278	chr7:117963766:G:C	Neuron	MDD	7_117963261_117964100	AC003084.1	G	C	rs150346963	-0.671514	4.77382e-13	-0.557518	0.0555299	FOXL1, FOXI1, ZHX3, FOXC2, FOXC1, TBX21, ZNF435, FOXJ2, ZNF435, ZHX3, TBX21
rs1950834	chr14:41605321:A:G	Progenitor	MDD	14_41604261_41610620	LRFN5	A	G	rs1950829	-0.409555	1.99971e-08	-0.302492	0.0186266	ELF1, ELK1, ETV1, ETV4, GABPA, ELK3, FEV, ELK4, ELF2, ELF3, ETV5, ELF4, EHF, ZBTB7A, ERG, GABP1
rs61990288	chr14:41605523:G:A	Progenitor	MDD	14_41604261_41610620	LRFN5	G	A	rs1950829	-0.397874	2.67746e-07	-88	1	PLAG1, SMAD1, ESRRA, ESRRG, VDR
rs1111179	chr14:41606749:G:T	Progenitor	MDD	14_41604261_41610620	LRFN5	G	T	rs1950829	-0.409555	1.99971e-08	-0.302492	0.0186266	GLI1, IKZF1
rs1111177	chr14:41607134:A:G	Progenitor	MDD	14_41604261_41610620	LRFN5	A	G	rs1950829	-0.409555	1.99971e-08	-0.302492	0.0186266	EPAS1, FOXG1
rs61990289	chr14:41607231:C:T	Progenitor	MDD	14_41604261_41610620	LRFN5	C	T	rs1950829	-0.391646	4.03624e-08	-0.26499	0.031061	Na
rs1950835	chr14:41607437:G:T	Progenitor	MDD	14_41604261_41610620	LRFN5	G	T	rs1950829	-0.409555	1.99971e-08	-0.302492	0.0186266	ZKSC1, TFAP2A, STAT1, SP100, FOXP1, FOXO1, FOXI1
rs1950836	chr14:41607542:C:T	Progenitor	MDD	14_41604261_41610620	LRFN5	T	C	rs1950829	0.391981	4.43305e-08	0.261151	0.0305995	EGR3, NRF1, HEY2, PAX6, EGR1, EGR4, HIST1H2BN, EPAS1
rs1137567	chr14:41608085:A:G	Progenitor	MDD	14_41604261_41610620	LRFN5	A	G	rs1950829	-0.392083	1.2025e-07	-0.88457	0.122947	ESRRA, ESRRG
rs9266230	chr6:31357564:G:C	Progenitor	MDD	6_31356551_31357690	HLA−B	C	G	rs2596500	-0.249287	4.13148e-06	-0.235318	0.00352408	ESRRA, ZNF263, SPI1
rs9266231	chr6:31357603:C:T	Progenitor	MDD	6_31356551_31357690	HLA−B	T	C	rs2596500	-0.249287	1.31482e-07	-0.235318	0.00352408	EGR1, KLF15, ARNT2, IKZF1, NR0B1, EGR2, EGR4, PML
rs9266196	chr6:31357052:G:C	Progenitor	MDD	6_31356551_31357690	HLA−B	C	G	rs2596500	-0.247242	1.01771e-05	-0.213336	0.00766796	Na
rs2596487	chr6:31357279:C:T	Progenitor	MDD	6_31356551_31357690	HLA−B	C	T	rs2596500	-0.252582	1.93107e-06	-0.283585	0.00149416	JUN::JUNB, CREB1, BACH2
rs56980069	chr7:38880806:T:C	Progenitor	Neuroticism	7_38880481_38881330	VPS41	T	C	rs10244302	0.37258	4.26185e-06	2	1	ZNF713
rs6948026	chr7:38881254:A:G	Progenitor	Neuroticism	7_38880481_38881330	VPS41	G	A	rs10244302	0.40617	2.78213e-08	0.409	0.00202424	Na
rs61534839	chr6:26305395:C:T	Neuron	Schizophrenia	6_26305111_26305570	HIST1H4H	C	T	rs9393698	-0.638303	1.0673e-06	-0.722939	0.0214479	MEF2D, MEF2A, MEF2B, MEF2C
rs6456727	chr6:26470927:T:C	Neuron	Schizophrenia	6_26470851_26471000	BTN2A1	T	C	rs13195401	0.402846	9.91463e-06	0.411805	1.5257e-05	FOS::JUND, FOSL1::JUNB, FOSB::JUNB, JUN::JUNB, JUN, JUND, JDP2, FOS, FOSL2, JUNB, BATF, FOSL1, SOX2, FOSB, BACH1, SOX18, FOSL2::JUNB, FOSL2::JUN, BATF::JUN, NFE2, AP1, FOS::JUN, SOX15, SMARCC1, BACH2, FOSL2::JUND, FOS::JUNB, FOSL1::JUN, ATF3, SRY
rs72799113	chr5:152676302:G:T	Neuron	Schizophrenia	5_152676201_152676390	LINC01470	G	T	rs4958577	0.477789	9.38688e-06	0.560802	0.00262739	SP2, ZEB1, EBF1, HMX1, TWIST1, SP1, BHE41, GPD1, EBF3, COE1, BHLHE41, TWST1
rs9930307	chr16:9805369:C:G	Neuron	Schizophrenia	16_9805171_9805430	GRIN2A	C	G	rs7191183	-0.393325	1.6508e-06	-0.618172	0.00554368	P53, IRX2
rs37714	chr7:111239014:T:G	Neuron	Schizophrenia	7_111238901_111239240	IMMP2L	T	C	rs12705761	-0.346977	1.28918e-05	-0.123332	0.330028	Na
rs1455653	chr2:197613596:G:A	Neuron	Schizophrenia	2_197613441_197613860	RFTN2	A	G	rs7580864	0.384916	1.63292e-08	0.275499	0.175154	SOX2, ZSCAN4, SOX21, LHX8, SOX1, LHX6, MEOX2, SOX3, SOX14, LHX2, FOXG1, SOX13
rs4280387	chr2:199261319:A:T	Neuron	Schizophrenia	2_199261121_199262250	SATB2	A	T	rs260755	0.626245	8.15704e-09	0.361175	0.0445046	AR,ZSCAN4
rs4459679	chr2:199261296:T:G	Neuron	Schizophrenia	2_199261121_199262250	SATB2	T	G	rs260755	0.510964	1.1408e-07	0.257535	0.0159167	EMX2, HNF1A, CEBPG, CEBPA, CEBPB
rs4449074	chr2:199261414:C:T	Neuron	Schizophrenia	2_199261121_199262250	SATB2	C	T	rs260755	0.622658	1.03968e-10	0.586694	0.000931219	PAX5
rs62394764	chr6:26305275:T:C	Progenitor	Schizophrenia	6_26305111_26305570	HIST1H4H	T	C	rs9393698	-0.418631	8.87156e-07	-0.173491	0.210687	MEF2D, MEF2A, MEF2B, MEF2C
rs6424546	chr1:73310990:G:A	Progenitor	Schizophrenia	1_73310891_73311100	LINC01360	G	A	rs12129573	-0.511694	8.3954e-11	-0.476368	0.000296099	NFIC::TLX1, ZNF784, THRB, TLX1::NFIC, ZEB1, NFIA
rs4459679	chr2:199261296:T:G	Progenitor	Schizophrenia	2_199261121_199262250	SATB2	T	G	rs260755	0.29911	3.0741e-06	0.323854	0.00157758	EMX2, HNF1A, CEBPG, CEBPA, CEBPB
