## Supplemental table 2 for "Cell-type specific effects of genetic variation on chromatin accessibility during human neuronal differentiation"

TFname	TFID	pval	estimate	ID1	version	TF_class	Padj
MEF2A	MA0052.3	1.11E-28	-1.0983376	MA0052	3	MADS box factors	5.76E-26
mix-a	MA0621.1	3.22E-25	-0.9943354	MA0621	1	Homeo domain factors	8.37E-23
Hoxd8	MA0910.1	5.29E-25	-1.1753637	MA0910	1	Homeo domain factors	9.15E-23
MEF2B	MA0660.1	3.40E-24	-0.9941927	MA0660	1	MADS box factors	4.42E-22
Hmx1	MA0896.1	4.35E-24	-1.0576386	MA0896	1	Homeo domain factors	4.51E-22
Hoxb5	MA0904.1	7.35E-24	-0.9940792	MA0904	1	Homeo domain factors	6.35E-22
MEF2D	MA0773.1	4.39E-23	-0.9602703	MA0773	1	MADS box factors	3.26E-21
HNF1B	MA0153.2	1.40E-22	-1.0112019	MA0153	2	Homeo domain factors	8.06E-21
LMX1A	MA0702.1	1.28E-22	-0.991084	MA0702	1	Homeo domain factors	8.06E-21
Arid5a	MA0602.1	3.56E-21	-0.9229386	MA0602	1	ARID domain factors	1.85E-19
VSX2	MA0726.1	1.92E-20	-0.9164618	MA0726	1	Homeo domain factors	9.04E-19
HNF1A	MA0046.2	3.20E-20	-0.9164877	MA0046	2	Homeo domain factors	1.38E-18
Alx1	MA0854.1	6.04E-20	-0.93945	MA0854	1	Homeo domain factors	2.41E-18
POU6F1	MA0628.1	8.91E-20	-0.8736919	MA0628	1	Homeo domain factors	3.30E-18
Lhx3	MA0135.1	3.18E-19	-0.8581308	MA0135	1	Homeo domain factors	1.10E-17
Hoxd3	MA0912.1	3.45E-19	-0.8846086	MA0912	1	Homeo domain factors	1.12E-17
Rhox11	MA0629.1	1.83E-17	-0.855512	MA0629	1	Homeo domain factors	5.57E-16
VSX1	MA0725.1	5.58E-17	-0.862721	MA0725	1	Homeo domain factors	1.61E-15
PROP1	MA0715.1	6.42E-17	-0.7926705	MA0715	1	Homeo domain factors	1.75E-15
ALX3	MA0634.1	2.39E-16	-0.8546796	MA0634	1	Homeo domain factors	6.21E-15
Hmx3	MA0898.1	7.95E-16	-0.8888255	MA0898	1	Homeo domain factors	1.96E-14
HOXC11	MA0651.1	1.93E-15	-0.8134413	MA0651	1	Homeo domain factors	4.56E-14
UNCX	MA0721.1	3.19E-15	-0.8430575	MA0721	1	Homeo domain factors	7.20E-14
CUX1	MA0754.1	4.01E-15	-0.775375	MA0754	1	Homeo domain factors	8.33E-14
Phox2b	MA0681.1	3.88E-15	-0.7711016	MA0681	1	Homeo domain factors	8.33E-14
Arid3b	MA0601.1	1.07E-14	-0.7878033	MA0601	1	ARID domain factors	2.06E-13
HOXC10	MA0905.1	1.05E-14	-0.8799551	MA0905	1	Homeo domain factors	2.06E-13
Arx	MA0874.1	1.32E-14	-0.8227516	MA0874	1	Homeo domain factors	2.45E-13
Hmx2	MA0897.1	4.55E-14	-0.8641505	MA0897	1	Homeo domain factors	8.15E-13
CUX2	MA0755.1	4.86E-14	-0.7612052	MA0755	1	Homeo domain factors	8.41E-13
GBX1	MA0889.1	5.22E-14	-0.7958662	MA0889	1	Homeo domain factors	8.74E-13
CDX2	MA0465.1	1.53E-13	-0.7460475	MA0465	1	Homeo domain factors	2.48E-12
HOXD11	MA0908.1	1.58E-13	-0.7672401	MA0908	1	Homeo domain factors	2.49E-12
Hoxa11	MA0911.1	2.03E-13	-0.7500143	MA0911	1	Homeo domain factors	3.09E-12
HOXA10	MA0899.1	2.42E-13	-0.7627933	MA0899	1	Homeo domain factors	3.59E-12
Nobox	MA0125.1	3.82E-13	-0.7830714	MA0125	1	Homeo domain factors	5.51E-12
PHOX2A	MA0713.1	4.77E-13	-0.7117848	MA0713	1	Homeo domain factors	6.69E-12
Prrx2	MA0075.2	5.05E-13	-0.7798115	MA0075	2	Homeo domain factors	6.72E-12
SHOX	MA0630.1	4.97E-13	-0.7684599	MA0630	1	Homeo domain factors	6.72E-12
Hoxc9	MA0485.1	6.21E-13	-0.7091707	MA0485	1	Homeo domain factors	8.06E-12
HOXC12	MA0906.1	1.04E-12	-0.7109604	MA0906	1	Homeo domain factors	1.32E-11
RAX2	MA0717.1	1.84E-12	-0.7695506	MA0717	1	Homeo domain factors	2.27E-11
Alx4	MA0853.1	2.72E-12	-0.6984403	MA0853	1	Homeo domain factors	3.28E-11
Dlx1	MA0879.1	2.96E-12	-0.7770519	MA0879	1	Homeo domain factors	3.49E-11
Dlx3	MA0880.1	8.55E-12	-0.7545244	MA0880	1	Homeo domain factors	9.65E-11
Hoxa9	MA0594.1	8.42E-12	-0.6760623	MA0594	1	Homeo domain factors	9.65E-11
EMX1	MA0612.1	1.08E-11	-0.7056088	MA0612	1	Homeo domain factors	1.19E-10
ESX1	MA0644.1	1.21E-11	-0.7443749	MA0644	1	Homeo domain factors	1.31E-10
GBX2	MA0890.1	1.40E-11	-0.7195126	MA0890	1	Homeo domain factors	1.48E-10
Msx3	MA0709.1	1.50E-11	-0.7353802	MA0709	1	Homeo domain factors	1.56E-10
LMX1B	MA0703.1	3.25E-11	-0.7387896	MA0703	1	Homeo domain factors	3.31E-10
TFAP4	MA0691.1	3.52E-11	-0.6309302	MA0691	1	Basic helix-loop-helix factors (bHLH)	3.52E-10
ONECUT1	MA0679.1	3.89E-11	-0.6512262	MA0679	1	Homeo domain factors	3.81E-10
RAX	MA0718.1	4.23E-11	-0.7614205	MA0718	1	Homeo domain factors	3.99E-10
PAX4	MA0068.2	4.21E-11	-0.6789545	MA0068	2	Paired box factors	3.99E-10
VAX1	MA0722.1	4.77E-11	-0.7255105	MA0722	1	Homeo domain factors	4.42E-10
PAX3	MA0780.1	5.49E-11	-0.6305391	MA0780	1	Paired box factors	5.00E-10
MEOX2	MA0706.1	7.20E-11	-0.6851145	MA0706	1	Homeo domain factors	6.44E-10
Tcf21	MA0832.1	7.85E-11	-0.757132	MA0832	1	Basic helix-loop-helix factors (bHLH)	6.91E-10
PAX7	MA0680.1	8.73E-11	-0.6181825	MA0680	1	Paired box factors	7.55E-10
TEF	MA0843.1	9.66E-11	-0.6705702	MA0843	1	TEA domain factors	8.22E-10
ONECUT2	MA0756.1	1.08E-10	-0.6528756	MA0756	1	Homeo domain factors	9.02E-10
NFIL3	MA0025.1	1.22E-10	-0.6466477	MA0025	1	Basic leucine zipper factors (bZIP)	1.01E-09
GATA1::TAL1	MA0140.2	1.27E-10	-0.6633127	MA0140	2	Basic helix-loop-helix factors (bHLH)	1.03E-09
DUXA	MA0884.1	1.65E-10	-0.6054639	MA0884	1	Homeo domain factors	1.30E-09
VAX2	MA0723.1	1.64E-10	-0.6873436	MA0723	1	Homeo domain factors	1.30E-09
HOXD12	MA0873.1	2.35E-10	-0.6116799	MA0873	1	Homeo domain factors	1.82E-09
BHLHE23	MA0817.1	3.86E-10	-0.6281446	MA0817	1	Basic helix-loop-helix factors (bHLH)	2.94E-09
Foxq1	MA0040.1	4.59E-10	-0.5978896	MA0040	1	Fork head / winged helix factors	3.34E-09
HOXB13	MA0901.1	4.63E-10	-0.6462769	MA0901	1	Homeo domain factors	3.34E-09
Dlx4	MA0881.1	4.52E-10	-0.6933767	MA0881	1	Homeo domain factors	3.34E-09
CDX1	MA0878.1	4.46E-10	-0.6945125	MA0878	1	Homeo domain factors	3.34E-09
ZBTB18	MA0698.1	9.94E-10	-0.5950546	MA0698	1	C2H2 zinc finger factors	7.07E-09
HOXA13	MA0650.1	2.06E-09	-0.6141162	MA0650	1	Homeo domain factors	1.44E-08
FOXC1	MA0032.2	2.23E-09	-0.6541035	MA0032	2	Fork head / winged helix factors	1.54E-08
FOXB1	MA0845.1	2.58E-09	-0.6261868	MA0845	1	Fork head / winged helix factors	1.76E-08
LBX1	MA0618.1	3.72E-09	-0.6703322	MA0618	1	Homeo domain factors	2.51E-08
POU3F2	MA0787.1	4.78E-09	-0.5638708	MA0787	1	Homeo domain factors	3.18E-08
PRRX1	MA0716.1	6.00E-09	-0.6709289	MA0716	1	Homeo domain factors	3.94E-08
EMX2	MA0886.1	7.11E-09	-0.6021782	MA0886	1	Homeo domain factors	4.61E-08
LBX2	MA0699.1	8.25E-09	-0.6354519	MA0699	1	Homeo domain factors	5.28E-08
Foxj3	MA0851.1	8.39E-09	-0.5725223	MA0851	1	Fork head / winged helix factors	5.31E-08
POU6F2	MA0793.1	1.01E-08	-0.5914459	MA0793	1	Homeo domain factors	6.29E-08
BARX1	MA0875.1	1.29E-08	-0.6128506	MA0875	1	Homeo domain factors	7.98E-08
Dlx2	MA0885.1	1.73E-08	-0.6564454	MA0885	1	Homeo domain factors	1.06E-07
POU4F1	MA0790.1	1.89E-08	-0.5981307	MA0790	1	Homeo domain factors	1.14E-07
POU3F3	MA0788.1	2.03E-08	-0.531257	MA0788	1	Homeo domain factors	1.21E-07
PDX1	MA0132.2	2.37E-08	-0.5960463	MA0132	2	Homeo domain factors	1.40E-07
MSX2	MA0708.1	2.77E-08	-0.636671	MA0708	1	Homeo domain factors	1.61E-07
POU3F1	MA0786.1	2.83E-08	-0.5341754	MA0786	1	Homeo domain factors	1.63E-07
Atf3	MA0605.1	3.40E-08	-0.5200764	MA0605	1	Basic leucine zipper factors (bZIP)	1.92E-07
MEF2C	MA0497.1	3.93E-08	-0.5684379	MA0497	1	MADS box factors	2.20E-07
JUND	MA0491.1	4.57E-08	-0.5264027	MA0491	1	Basic leucine zipper factors (bZIP)	2.52E-07
Shox2	MA0720.1	8.00E-08	-0.6240363	MA0720	1	Homeo domain factors	4.37E-07
POU1F1	MA0784.1	1.27E-07	-0.5235702	MA0784	1	Homeo domain factors	6.84E-07
LHX6	MA0658.1	1.30E-07	-0.6331826	MA0658	1	Homeo domain factors	6.95E-07
FOXC2	MA0846.1	2.14E-07	-0.5204994	MA0846	1	Fork head / winged helix factors	1.13E-06
Nkx2-5	MA0063.1	3.37E-07	-0.5954093	MA0063	1	Homeo domain factors	1.77E-06
GSC	MA0648.1	4.23E-07	-0.5632215	MA0648	1	Homeo domain factors	2.20E-06
Gfi1	MA0038.1	4.67E-07	-0.5097934	MA0038	1	C2H2 zinc finger factors	2.40E-06
Foxk1	MA0852.1	5.18E-07	-0.519902	MA0852	1	Fork head / winged helix factors	2.64E-06
Foxd3	MA0041.1	6.34E-07	-0.5101531	MA0041	1	Fork head / winged helix factors	3.17E-06
Dux	MA0611.1	6.36E-07	-0.5139521	MA0611	1	Homeo domain factors	3.17E-06
Hoxd9	MA0913.1	7.91E-07	-0.5865348	MA0913	1	Homeo domain factors	3.91E-06
PKNOX1	MA0782.1	9.31E-07	-0.6790352	MA0782	1	Homeo domain factors	4.56E-06
YY1	MA0095.2	1.05E-06	-0.4700881	MA0095	2	C2H2 zinc finger factors	5.10E-06
HOXD13	MA0909.1	1.15E-06	-0.5213758	MA0909	1	Homeo domain factors	5.53E-06
ISL2	MA0914.1	1.46E-06	-0.510625	MA0914	1	Homeo domain factors	6.96E-06
ONECUT3	MA0757.1	1.52E-06	-0.5576545	MA0757	1	Homeo domain factors	7.11E-06
GATA5	MA0766.1	1.51E-06	-0.5398031	MA0766	1	Other C4 zinc finger-type factors	7.11E-06
PKNOX2	MA0783.1	1.59E-06	-0.5715838	MA0783	1	Homeo domain factors	7.38E-06
LHX2	MA0700.1	1.65E-06	-0.5248974	MA0700	1	Homeo domain factors	7.56E-06
MIXL1	MA0662.1	1.75E-06	-0.5536436	MA0662	1	Homeo domain factors	7.88E-06
VENTX	MA0724.1	1.80E-06	-0.5105964	MA0724	1	Homeo domain factors	8.05E-06
JDP2	MA0655.1	1.88E-06	-0.4618324	MA0655	1	Basic leucine zipper factors (bZIP)	8.33E-06
NFE2	MA0841.1	3.58E-06	-0.470811	MA0841	1	Basic leucine zipper factors (bZIP)	1.57E-05
HESX1	MA0894.1	3.63E-06	-0.497371	MA0894	1	Homeo domain factors	1.58E-05
POU3F4	MA0789.1	4.09E-06	-0.4338505	MA0789	1	Homeo domain factors	1.76E-05
MYBL1	MA0776.1	4.10E-06	-0.4686308	MA0776	1	Tryptophan cluster factors	1.76E-05
BSX	MA0876.1	4.22E-06	-0.5221895	MA0876	1	Homeo domain factors	1.80E-05
TAL1::TCF3	MA0091.1	4.57E-06	-0.4441287	MA0091	1	Basic helix-loop-helix factors (bHLH)	1.93E-05
Foxj2	MA0614.1	4.93E-06	-0.5077972	MA0614	1	Fork head / winged helix factors	2.06E-05
MSC	MA0665.1	5.43E-06	-0.4425253	MA0665	1	Basic helix-loop-helix factors (bHLH)	2.25E-05
POU2F1	MA0785.1	6.07E-06	-0.4307964	MA0785	1	Homeo domain factors	2.50E-05
GATA2	MA0036.2	6.44E-06	-0.4493195	MA0036	2	Other C4 zinc finger-type factors	2.63E-05
FOXD1	MA0031.1	7.05E-06	-0.4280963	MA0031	1	Fork head / winged helix factors	2.86E-05
Twist2	MA0633.1	7.42E-06	-0.4442897	MA0633	1	Basic helix-loop-helix factors (bHLH)	2.98E-05
EVX1	MA0887.1	7.91E-06	-0.571335	MA0887	1	Homeo domain factors	3.16E-05
CEBPG	MA0838.1	9.32E-06	-0.4233758	MA0838	1	Basic leucine zipper factors (bZIP)	3.69E-05
Mafb	MA0117.2	1.04E-05	-0.4367141	MA0117	2	Basic leucine zipper factors (bZIP)	4.08E-05
Lhx8	MA0705.1	1.12E-05	-0.5307073	MA0705	1	Homeo domain factors	4.37E-05
TBP	MA0108.2	1.15E-05	-0.4360078	MA0108	2	TATA-binding proteins	4.47E-05
MAFG::NFE2L1	MA0089.1	1.27E-05	-0.5115575	MA0089	1	Basic leucine zipper factors (bZIP)	4.88E-05
MNX1	MA0707.1	1.48E-05	-0.566834	MA0707	1	Homeo domain factors	5.67E-05
BHLHE22	MA0818.1	1.66E-05	-0.4187094	MA0818	1	Basic helix-loop-helix factors (bHLH)	6.28E-05
HOXB2	MA0902.1	1.85E-05	-0.5102892	MA0902	1	Homeo domain factors	6.96E-05
HMBOX1	MA0895.1	1.91E-05	-0.4483846	MA0895	1	Homeo domain factors	7.11E-05
PITX3	MA0714.1	1.94E-05	-0.4566221	MA0714	1	Homeo domain factors	7.20E-05
HOXC13	MA0907.1	1.98E-05	-0.3955501	MA0907	1	Homeo domain factors	7.27E-05
JUNB	MA0490.1	2.01E-05	-0.4039797	MA0490	1	Basic leucine zipper factors (bZIP)	7.35E-05
FOXG1	MA0613.1	2.09E-05	-0.4046584	MA0613	1	Fork head / winged helix factors	7.57E-05
DBP	MA0639.1	3.43E-05	-0.3996021	MA0639	1	Basic leucine zipper factors (bZIP)	1.24E-04
ISX	MA0654.1	3.54E-05	-0.4934412	MA0654	1	Homeo domain factors	1.26E-04
OLIG2	MA0678.1	3.71E-05	-0.4126443	MA0678	1	Basic helix-loop-helix factors (bHLH)	1.31E-04
GSX2	MA0893.1	3.86E-05	-0.4843035	MA0893	1	Homeo domain factors	1.35E-04
POU4F2	MA0683.1	3.90E-05	-0.5194658	MA0683	1	Homeo domain factors	1.36E-04
MEOX1	MA0661.1	3.92E-05	-0.4557102	MA0661	1	Homeo domain factors	1.36E-04
HLF	MA0043.2	5.13E-05	-0.4022865	MA0043	2	Basic leucine zipper factors (bZIP)	1.73E-04
Sox5	MA0087.1	6.36E-05	-0.4336999	MA0087	1	High-mobility group (HMG) domain factors	2.12E-04
Arid3a	MA0151.1	7.08E-05	-0.4545946	MA0151	1	ARID domain factors	2.34E-04
POU5F1B	MA0792.1	7.78E-05	-0.3797065	MA0792	1	Homeo domain factors	2.56E-04
FOSL1	MA0477.1	7.95E-05	-0.3771848	MA0477	1	Basic leucine zipper factors (bZIP)	2.59E-04
FOS	MA0476.1	8.32E-05	-0.379299	MA0476	1	Basic leucine zipper factors (bZIP)	2.70E-04
POU4F3	MA0791.1	9.32E-05	-0.4844497	MA0791	1	Homeo domain factors	3.00E-04
FOXA1	MA0148.3	9.45E-05	-0.4541033	MA0148	3	Fork head / winged helix factors	3.03E-04
Dmbx1	MA0883.1	9.97E-05	-0.3930592	MA0883	1	Homeo domain factors	3.17E-04
GSC2	MA0891.1	1.02E-04	-0.507813	MA0891	1	Homeo domain factors	3.22E-04
MSX1	MA0666.1	1.10E-04	-0.4781332	MA0666	1	Homeo domain factors	3.45E-04
SOX21	MA0866.1	1.14E-04	-0.5807515	MA0866	1	High-mobility group (HMG) domain factors	3.52E-04
MAF::NFE2	MA0501.1	1.16E-04	-0.3976222	MA0501	1	Basic leucine zipper factors (bZIP)	3.55E-04
DLX6	MA0882.1	1.21E-04	-0.4748966	MA0882	1	Homeo domain factors	3.68E-04
NKX6-2	MA0675.1	1.21E-04	-0.4721333	MA0675	1	Homeo domain factors	3.68E-04
Srebf1(var.2)	MA0829.1	1.23E-04	-0.3753298	MA0829	1	Basic helix-loop-helix factors (bHLH)	3.72E-04
IRF7	MA0772.1	1.37E-04	-0.3928121	MA0772	1	Tryptophan cluster factors	4.10E-04
FOXL1	MA0033.2	1.43E-04	-0.5953874	MA0033	2	Fork head / winged helix factors	4.23E-04
Creb5	MA0840.1	1.51E-04	-0.3742496	MA0840	1	Basic leucine zipper factors (bZIP)	4.42E-04
FOXF2	MA0030.1	1.52E-04	-0.406627	MA0030	1	Fork head / winged helix factors	4.43E-04
MAFF	MA0495.1	1.71E-04	-0.395868	MA0495	1	Basic leucine zipper factors (bZIP)	4.93E-04
FOXD2	MA0847.1	1.98E-04	-0.7019047	MA0847	1	Fork head / winged helix factors	5.68E-04
FOXO4	MA0848.1	2.08E-04	-0.4727399	MA0848	1	Fork head / winged helix factors	5.91E-04
SRY	MA0084.1	2.20E-04	-0.4308314	MA0084	1	High-mobility group (HMG) domain factors	6.22E-04
BATF::JUN	MA0462.1	2.72E-04	-0.3913693	MA0462	1	Basic helix-loop-helix factors (bHLH)	7.62E-04
SREBF2(var.2)	MA0828.1	2.74E-04	-0.3673794	MA0828	1	Basic helix-loop-helix factors (bHLH)	7.62E-04
NOTO	MA0710.1	2.74E-04	-0.4778469	MA0710	1	Homeo domain factors	7.62E-04
GSX1	MA0892.1	2.86E-04	-0.4998618	MA0892	1	Homeo domain factors	7.90E-04
DUX4	MA0468.1	3.67E-04	-0.3811639	MA0468	1	Homeo domain factors	9.93E-04
BARHL2	MA0635.1	3.72E-04	-0.4790031	MA0635	1	Homeo domain factors	1.00E-03
LHX9	MA0701.1	3.80E-04	-0.4688477	MA0701	1	Homeo domain factors	1.02E-03
Ascl2	MA0816.1	3.92E-04	-0.3403981	MA0816	1	Basic helix-loop-helix factors (bHLH)	1.04E-03
HSF2	MA0770.1	3.97E-04	-0.3642676	MA0770	1	Heat shock factors	1.05E-03
JUND(var.2)	MA0492.1	4.70E-04	-0.3487311	MA0492	1	Basic leucine zipper factors (bZIP)	1.22E-03
NEUROG2	MA0669.1	4.76E-04	-0.335615	MA0669	1	Basic helix-loop-helix factors (bHLH)	1.23E-03
FOSL2	MA0478.1	4.83E-04	-0.3374428	MA0478	1	Basic leucine zipper factors (bZIP)	1.24E-03
FOXO6	MA0849.1	4.84E-04	-0.4619418	MA0849	1	Fork head / winged helix factors	1.24E-03
HOXB3	MA0903.1	4.90E-04	-0.5439176	MA0903	1	Homeo domain factors	1.25E-03
Mecom	MA0029.1	5.37E-04	-0.4589437	MA0029	1	C2H2 zinc finger factors	1.36E-03
CREB3	MA0638.1	5.79E-04	-0.6326472	MA0638	1	Basic leucine zipper factors (bZIP)	1.46E-03
Barhl1	MA0877.1	5.94E-04	-0.5684873	MA0877	1	Homeo domain factors	1.49E-03
MLX	MA0663.1	6.07E-04	-0.481671	MA0663	1	Basic helix-loop-helix factors (bHLH)	1.51E-03
FOXI1	MA0042.2	6.37E-04	-0.4323965	MA0042	2	Fork head / winged helix factors	1.58E-03
PBX1	MA0070.1	7.54E-04	-0.3602451	MA0070	1	Homeo domain factors	1.85E-03
EN1	MA0027.2	7.70E-04	-0.4356244	MA0027	2	Homeo domain factors	1.88E-03
OTX1	MA0711.1	8.31E-04	-0.5209023	MA0711	1	Homeo domain factors	2.01E-03
JDP2(var.2)	MA0656.1	8.99E-04	-0.3694234	MA0656	1	Basic leucine zipper factors (bZIP)	2.16E-03
Pitx1	MA0682.1	9.10E-04	-0.3973312	MA0682	1	Homeo domain factors	2.18E-03
HOXA2	MA0900.1	9.58E-04	-0.4412628	MA0900	1	Homeo domain factors	2.28E-03
Foxa2	MA0047.2	9.76E-04	-0.3176072	MA0047	2	Fork head / winged helix factors	2.31E-03
FOXP2	MA0593.1	1.01E-03	-0.3253988	MA0593	1	Fork head / winged helix factors	2.37E-03
Pou2f3	MA0627.1	1.01E-03	-0.3210306	MA0627	1	Homeo domain factors	2.37E-03
RORA(var.2)	MA0072.1	1.01E-03	-0.4346069	MA0072	1	Nuclear receptors with C4 zinc fingers	2.37E-03
MAFK	MA0496.1	1.11E-03	-0.3561012	MA0496	1	Basic leucine zipper factors (bZIP)	2.56E-03
EOMES	MA0800.1	1.22E-03	-0.3266208	MA0800	1	T-Box factors	2.80E-03
MLXIPL	MA0664.1	1.31E-03	-0.3116965	MA0664	1	Basic helix-loop-helix factors (bHLH)	3.00E-03
XBP1	MA0844.1	1.37E-03	-0.5067105	MA0844	1	Basic leucine zipper factors (bZIP)	3.13E-03
CEBPD	MA0836.1	1.46E-03	-0.3196264	MA0836	1	Basic leucine zipper factors (bZIP)	3.29E-03
NKX6-1	MA0674.1	1.55E-03	-0.4601299	MA0674	1	Homeo domain factors	3.49E-03
NFAT5	MA0606.1	1.57E-03	-0.3894906	MA0606	1	Rel homology region (RHR) factors	3.51E-03
OTX2	MA0712.1	1.69E-03	-0.3913865	MA0712	1	Homeo domain factors	3.76E-03
Ddit3::Cebpa	MA0019.1	1.72E-03	-0.3071947	MA0019	1	Basic leucine zipper factors (bZIP)	3.79E-03
FOS::JUN	MA0099.2	1.71E-03	-0.3524414	MA0099	2	Basic leucine zipper factors (bZIP)	3.79E-03
OLIG1	MA0826.1	2.00E-03	-0.3082321	MA0826	1	Basic helix-loop-helix factors (bHLH)	4.37E-03
FOXO3	MA0157.2	2.11E-03	-0.3051964	MA0157	2	Fork head / winged helix factors	4.58E-03
EVX2	MA0888.1	2.33E-03	-0.4147618	MA0888	1	Homeo domain factors	5.00E-03
ZNF410	MA0752.1	2.37E-03	-0.7507546	MA0752	1	C2H2 zinc finger factors	5.06E-03
EN2	MA0642.1	2.41E-03	-0.399314	MA0642	1	Homeo domain factors	5.13E-03
POU2F2	MA0507.1	2.49E-03	-0.2957421	MA0507	1	Homeo domain factors	5.28E-03
Lhx4	MA0704.1	2.62E-03	-0.4716165	MA0704	1	Homeo domain factors	5.53E-03
TGIF2	MA0797.1	2.66E-03	-0.4832887	MA0797	1	Homeo domain factors	5.58E-03
CREB3L1	MA0839.1	2.68E-03	-0.5230577	MA0839	1	Basic leucine zipper factors (bZIP)	5.60E-03
Sox1	MA0870.1	2.69E-03	-0.4356786	MA0870	1	High-mobility group (HMG) domain factors	5.60E-03
NFYA	MA0060.2	2.92E-03	-0.4213192	MA0060	2	Heteromeric CCAAT-binding factors	6.07E-03
Six3	MA0631.1	3.11E-03	-0.5165008	MA0631	1	Homeo domain factors	6.40E-03
TBX21	MA0690.1	3.49E-03	-0.2762415	MA0690	1	T-Box factors	7.13E-03
Foxo1	MA0480.1	3.61E-03	-0.3025466	MA0480	1	Fork head / winged helix factors	7.34E-03
Gfi1b	MA0483.1	4.11E-03	-0.313374	MA0483	1	C2H2 zinc finger factors	8.27E-03
Pax6	MA0069.1	4.11E-03	-0.3694391	MA0069	1	Paired box factors	8.27E-03
CEBPE	MA0837.1	4.25E-03	-0.2946124	MA0837	1	Basic leucine zipper factors (bZIP)	8.52E-03
CEBPA	MA0102.3	4.38E-03	-0.3177889	MA0102	3	Basic leucine zipper factors (bZIP)	8.68E-03
STAT3	MA0144.2	4.45E-03	-0.3863339	MA0144	2	STAT domain factors	8.78E-03
TGIF1	MA0796.1	4.58E-03	-0.4847495	MA0796	1	Homeo domain factors	9.00E-03
MYF6	MA0667.1	4.63E-03	-0.2743868	MA0667	1	Basic helix-loop-helix factors (bHLH)	9.07E-03
Bhlha15	MA0607.1	6.32E-03	-0.2617862	MA0607	1	Basic helix-loop-helix factors (bHLH)	1.22E-02
MGA	MA0801.1	6.77E-03	-0.2656602	MA0801	1	T-Box factors	1.29E-02
Sox11	MA0869.1	7.35E-03	-1.1621608	MA0869	1	High-mobility group (HMG) domain factors	1.39E-02
FOXP1	MA0481.1	7.61E-03	-0.2578557	MA0481	1	Fork head / winged helix factors	1.43E-02
JUN	MA0488.1	8.18E-03	-0.2646513	MA0488	1	Basic leucine zipper factors (bZIP)	1.53E-02
GRHL1	MA0647.1	8.40E-03	-0.2857132	MA0647	1	Grainyhead domain factors	1.57E-02
NFYB	MA0502.1	8.94E-03	-0.2792676	MA0502	1	Heteromeric CCAAT-binding factors	1.66E-02
JUN(var.2)	MA0489.1	9.17E-03	-0.2476359	MA0489	1	Basic leucine zipper factors (bZIP)	1.70E-02
DMRT3	MA0610.1	9.94E-03	-0.2554892	MA0610	1	DM-type intertwined zinc finger factors	1.84E-02
Sox17	MA0078.1	1.01E-02	-0.2750523	MA0078	1	High-mobility group (HMG) domain factors	1.85E-02
TBR1	MA0802.1	1.10E-02	-0.2396417	MA0802	1	T-Box factors	2.02E-02
T	MA0009.2	1.16E-02	-0.4354396	MA0009	2	T-Box factors	2.11E-02
FOXH1	MA0479.1	1.46E-02	-0.2561322	MA0479	1	Fork head / winged helix factors	2.65E-02
FOXP3	MA0850.1	1.50E-02	-0.4379232	MA0850	1	Fork head / winged helix factors	2.69E-02
Nr2e1	MA0676.1	1.61E-02	-0.2648952	MA0676	1	Nuclear receptors with C4 zinc fingers	2.88E-02
HOXA5	MA0158.1	1.72E-02	-0.302089	MA0158	1	Homeo domain factors	3.05E-02
NRL	MA0842.1	1.79E-02	-0.2921642	MA0842	1	Basic leucine zipper factors (bZIP)	3.15E-02
NFIA	MA0670.1	1.86E-02	-0.2386025	MA0670	1	SMAD/NF-1 DNA-binding domain factors	3.27E-02
RFX4	MA0799.1	1.93E-02	-0.2410855	MA0799	1	Fork head / winged helix factors	3.39E-02
NKX3-2	MA0122.2	2.08E-02	-0.239759	MA0122	2	Homeo domain factors	3.63E-02
STAT1	MA0137.3	2.15E-02	-0.247457	MA0137	3	STAT domain factors	3.73E-02
MYBL2	MA0777.1	2.26E-02	-0.4981069	MA0777	1	Tryptophan cluster factors	3.91E-02
ATF4	MA0833.1	2.29E-02	-0.2172694	MA0833	1	Basic leucine zipper factors (bZIP)	3.96E-02
ZBED1	MA0749.1	2.38E-02	-0.4315299	MA0749	1	C2H2 zinc finger factors	4.09E-02
CEBPB	MA0466.2	2.40E-02	-0.2357388	MA0466	2	Basic leucine zipper factors (bZIP)	4.11E-02
HES7	MA0822.1	2.55E-02	-0.591627	MA0822	1	Basic helix-loop-helix factors (bHLH)	4.36E-02
LIN54	MA0619.1	2.57E-02	-0.2300064	MA0619	1	CRC domain	4.37E-02
GMEB2	MA0862.1	2.73E-02	-0.2089583	MA0862	1	SAND domain factors	4.62E-02
Gata4	MA0482.1	2.74E-02	-0.2358701	MA0482	1	Other C4 zinc finger-type factors	4.63E-02
HINFP	MA0131.2	3.21E-08	0.6483734	MA0131	2	C2H2 zinc finger factors	1.83E-07
Sox2	MA0143.3	1.71E-06	0.4632396	MA0143	3	High-mobility group (HMG) domain factors	7.79E-06
SP1	MA0079.3	3.50E-05	0.4114181	MA0079	3	C2H2 zinc finger factors	1.25E-04
RUNX2	MA0511.2	4.15E-05	0.3988578	MA0511	2	Runt domain factors	1.42E-04
SP3	MA0746.1	5.10E-05	0.4575777	MA0746	1	C2H2 zinc finger factors	1.73E-04
KLF16	MA0741.1	5.14E-05	0.4145666	MA0741	1	C2H2 zinc finger factors	1.73E-04
Klf4	MA0039.2	6.01E-05	0.4125669	MA0039	2	C2H2 zinc finger factors	2.01E-04
EGR2	MA0472.2	1.03E-04	0.3989499	MA0472	2	C2H2 zinc finger factors	3.23E-04
Zfx	MA0146.2	1.13E-04	0.4126708	MA0146	2	C2H2 zinc finger factors	3.50E-04
TFAP2C(var.3)	MA0815.1	1.27E-04	0.5241228	MA0815	1	Basic helix-span-helix factors (bHSH)	3.81E-04
TFAP2B(var.3)	MA0813.1	1.42E-04	0.5004373	MA0813	1	Basic helix-span-helix factors (bHSH)	4.21E-04
TFAP2B	MA0811.1	1.71E-04	0.3652394	MA0811	1	Basic helix-span-helix factors (bHSH)	4.93E-04
ZNF740	MA0753.1	2.04E-04	0.4721524	MA0753	1	C2H2 zinc finger factors	5.83E-04
TFAP2C	MA0524.2	3.09E-04	0.3754969	MA0524	2	Basic helix-span-helix factors (bHSH)	8.49E-04
E2F4	MA0470.1	3.12E-04	0.3689318	MA0470	1	Fork head / winged helix factors	8.53E-04
ELK1	MA0028.2	3.67E-04	0.3624247	MA0028	2	Tryptophan cluster factors	9.93E-04
SP2	MA0516.1	3.95E-04	0.3530744	MA0516	1	C2H2 zinc finger factors	1.05E-03
CENPB	MA0637.1	4.19E-04	0.3573256	MA0637	1	Psq-type HTH domain	1.10E-03
TFAP2B(var.2)	MA0812.1	4.38E-04	0.3470472	MA0812	1	Basic helix-span-helix factors (bHSH)	1.14E-03
Gabpa	MA0062.2	6.89E-04	0.3260247	MA0062	2	Tryptophan cluster factors	1.70E-03
Klf1	MA0493.1	7.59E-04	0.3279917	MA0493	1	C2H2 zinc finger factors	1.86E-03
TFAP2A(var.3)	MA0872.1	8.29E-04	0.4934954	MA0872	1	Basic helix-span-helix factors (bHSH)	2.01E-03
GLIS2	MA0736.1	1.09E-03	0.4196672	MA0736	1	C2H2 zinc finger factors	2.55E-03
TFAP2A(var.2)	MA0810.1	1.25E-03	0.3124169	MA0810	1	Basic helix-span-helix factors (bHSH)	2.87E-03
ETV4	MA0764.1	1.44E-03	0.3058838	MA0764	1	Tryptophan cluster factors	3.25E-03
NFKB2	MA0778.1	1.86E-03	0.5073316	MA0778	1	Rel homology region (RHR) factors	4.09E-03
ELF4	MA0641.1	1.97E-03	0.3432056	MA0641	1	Tryptophan cluster factors	4.32E-03
ELF1	MA0473.2	2.23E-03	0.3006536	MA0473	2	Tryptophan cluster factors	4.82E-03
NR2F1	MA0017.2	2.24E-03	0.31548	MA0017	2	Nuclear receptors with C4 zinc fingers	4.82E-03
SP8	MA0747.1	3.06E-03	0.2982543	MA0747	1	C2H2 zinc finger factors	6.32E-03
Pparg::Rxra	MA0065.2	3.49E-03	0.3104767	MA0065	2	Nuclear receptors with C4 zinc fingers	7.13E-03
Hnf4a	MA0114.3	3.87E-03	0.4058936	MA0114	3	Nuclear receptors with C4 zinc fingers	7.84E-03
RELA	MA0107.1	4.32E-03	0.3182706	MA0107	1	Rel homology region (RHR) factors	8.58E-03
ETV5	MA0765.1	4.32E-03	0.2773931	MA0765	1	Tryptophan cluster factors	8.58E-03
KLF13	MA0657.1	4.68E-03	0.4977246	MA0657	1	C2H2 zinc finger factors	9.14E-03
ELK4	MA0076.2	4.88E-03	0.2649731	MA0076	2	Tryptophan cluster factors	9.49E-03
EBF1	MA0154.3	6.15E-03	0.2964805	MA0154	3	Rel homology region (RHR) factors	1.19E-02
SP4	MA0685.1	6.55E-03	0.4767559	MA0685	1	C2H2 zinc finger factors	1.26E-02
NR4A2	MA0160.1	6.59E-03	0.2678767	MA0160	1	Nuclear receptors with C4 zinc fingers	1.26E-02
PLAG1	MA0163.1	6.70E-03	0.6683868	MA0163	1	C2H2 zinc finger factors	1.28E-02
ETS1	MA0098.3	7.40E-03	0.2591409	MA0098	3	Tryptophan cluster factors	1.40E-02
KLF14	MA0740.1	1.02E-02	0.3044658	MA0740	1	C2H2 zinc finger factors	1.87E-02
ZBTB7C	MA0695.1	1.45E-02	0.2552546	MA0695	1	C2H2 zinc finger factors	2.62E-02
SPI1	MA0080.4	1.49E-02	0.2887138	MA0080	4	Tryptophan cluster factors	2.68E-02
ETV1	MA0761.1	1.63E-02	0.2296428	MA0761	1	Tryptophan cluster factors	2.90E-02
RREB1	MA0073.1	1.69E-02	0.6337602	MA0073	1	C2H2 zinc finger factors	3.01E-02
E2F1	MA0024.3	2.03E-02	0.3443311	MA0024	3	Fork head / winged helix factors	3.55E-02
TFAP2A	MA0003.3	2.72E-02	0.2141086	MA0003	3	Basic helix-span-helix factors (bHSH)	4.61E-02
